# A database of accurate electrophoretic migration patterns for human proteins in cell lines

**DOI:** 10.1101/2022.06.22.496709

**Authors:** Roman Mylonas, Alexandra Potts, Patrice Waridel, Jachen Barblan, Maria del Carmen Conde Rubio, Christian Widmann, Manfredo Quadroni

**Affiliations:** Protein Analysis Facility, Faculty of Biology and Medicine, University of Lausanne, Lausanne, Switzerland; Department of Biomedical Sciences, Faculty of biology and Medicine, University of Lausanne, Lausanne, Switzerland

**Keywords:** proteins, molecular weight, electrophoresis, SDS-PAGE, mass spectrometry, internal calibration, differential splicing, post-translational modifications

## Abstract

Native molecular weight (MW) is one of the defining features of proteins. Denaturing gel electrophoresis (SDS-PAGE) is a very popular technique for separating proteins and determining their MW. Coupled with antibody-based detection, SDS-PAGE is widely applied for protein identification and quantitation. Yet, electrophoresis is poorly reproducible and the MWs obtained are often inaccurate. This hampers antibody validation and negatively impacts the reliability of western blot data, resulting worldwide in a considerable waste of reagents and labour. To alleviate these problems there is a need to establish a database of reference MWs measured by SDS-PAGE. Using mass spectrometry as an orthogonal detection method, we acquired electrophoretic migration patterns for approximately 10’000 human proteins in five commonly used cell lines. We applied a robust internal calibration of migration to determine accurate and reproducible molecular weights. This in turn allows merging replicates to increase accuracy, but also enables comparing different cell lines. Mining of the data obtained highlights structural factors that affect migration of distinct classes of proteins. We also show that the information produced recapitulates known post-translational modifications and differential splicing and can be used to formulate hypotheses on new or poorly known processing events. The full information is freely accessible as a web resource through a user friendly graphical interface (https://pumba.dcsr.unil.ch/). We anticipate that this database will be useful to investigators worldwide for troubleshooting western blot experiments, but could also contribute to the characterization of human proteoforms.
