## Supplementary Tables ST1-ST5 for "A database of accurate electrophoretic migration patterns for human proteins in cell lines": Supplementary_Table_ST1.xlsx

### Sheet: Sheet1
Cell line	Sample ID	Lysis, gel	Gel slices	Tot MSMS submitted(MaxQ summary)	Tot MSMS IDs (MaxQ summary)	Protein Group ID’s (maxQ raw, 1 pep, REV/CON removed)	Protein Groups cumulated (3 repl)	Protein Groups quantitated in all 3 samples	Format
U2OS	9052	FASP on plate, scraped	47	391329	119083	5267	6498	4803	SILAC H
	9053	FASP on plate, scraped	46	404617	127670	5206			SILAC H
	9508	FASP on plate, scraped	45	568599	239040	6208			SILAC H
HCT-116	9062	FASP on plate, scraped	46	359993	131226	5317	5668	4810	SILAC H
	9063	FASP on plate, scraped	46	390501	126865	5256			SILAC H
	9064	FASP on plate, scraped	46	327147	115728	5101			SILAC H
HeLa	11160	FASP on plate, scraped	47	578749	228002	7479	8098	7282	Label-free
	12162	FASP on plate, scraped	47	609074	256267	7948			Label-free
	12166	FASP on plate, scraped	47	597693	253330	7852			Label-free
K562	11161	FASP buffer	45	545638	222706	7096	7569	6837	Label-free
	12159	FASP buffer	46	593725	228709	7391			Label-free
	12160	FASP buffer	46	587830	236109	7328			Label-free
HEK293	11971	FASP on plate, scraped	46	606696	259479	8081	8728	7779	Label-free
	11973	FASP on plate, scraped	47	620055	265921	8374			Label-free
	12019	FASP on plate, scraped	46	631667	269028	8458			Label-free
NIH 3T3*	11970	FASP on plate, scraped	46	579669	204067	7586	7892	7104	Label-free
	11972	FASP on plate, scraped	46	583195	210457	7380			Label-free
	12018	FASP on plate, scraped	47	633552	240237	7702			Label-free
